# FBXO47 is essential for preventing the synaptonemal complex from premature disassembly in mouse male meiosis

**DOI:** 10.1101/2021.11.17.469052

**Authors:** Nobuhiro Tanno, Kazumasa Takemoto, Yuki Takada-Horisawa, Ryuki Shimada, Sayoko Fujimura, Naoki Tani, Naoki Takeda, Kimi Araki, Kei-ichiro Ishiguro

**Author notes:** These authors equally contributed (Nobuhiro Tanno, Kazumasa Takemoto).

## Abstract

Meiotic prophase is a prolonged G2 phase that ensures the completion of numerous meiosis-specific chromosome events. During meiotic prophase, homologous chromosomes undergo synapsis to facilitate meiotic recombination yielding crossovers. It remains largely elusive how homolog synapsis is temporally maintained and destabilized during meiotic prophase. Here we show that FBXO47 is the stabilizer of synaptonemal complex during male meiotic prophase. Disruption of FBXO47 shows severe impact on homologous chromosome synapsis and DSB repair processes, leading to male infertility. Notably, in the absence of FBXO47, although once homologous chromosomes are synapsed, the synaptonemal complex is precociously disassembled before progressing beyond pachytene. Remarkably, *Fbxo47* KO spermatocytes remain in earlier stage of meiotic prophase and lack crossovers, despite apparently exhibiting diplotene-like chromosome morphology. We propose that FBXO47 functions independently of SCF E3 ligase, and plays a crucial role in preventing synaptonemal complex from premature disassembly during cell cycle progression of meiotic prophase.
