## Supplementary material for "FBXO47 is essential for preventing the synaptonemal complex from premature disassembly in mouse male meiosis": Table S1

### Sheet: Table S6
Table S1	Primers and oligos used in this study, related to STAR Methods and the Key Resources Table
Fbxo47-F1	5’-TCCTCTCTCTGTCTCTTTATTCAACAG-3’	genotyping
Fbxo47-R1	5’-TGCTAAGAAGGTGGTAAAGAATGTGAC-3’	genotyping
Fbxo47-F3	5’-TCTGACCATGAACGCTATCTCTTCC-3’	genotyping
Fbxo47-F4	5’-TCTGTTCCATCTTCTCCATGCTCAGGC-3’	genotyping
Fbxo47-R3	5’- TGAAGAGCCAGAACTTGTTTTCCAG-3’	genotyping
SKP1_5Arm_F2	5’- GGTCAGCAACACTGCTGAACAGCTTG-3’	genotyping
KI96ES-19814R-HA	5’- GGGCACGTCGTAGGGGTATCCCTTG -3’	genotyping
pKO2-3armF	5’-AGGAACTTCGGAATAGGAAC-3’	genotyping
SKP1_RightArm_R2	5’-TGCAGTGGAGGCTCAGTCCAGCTTC-3’	genotyping
SKP1onL2_F2	5’- ATCATTGTTCCCAGGTGGAG -3’	genotyping
SKP1onRight_R1	5’- GACTAGAACAAGATGACAGG -3’	genotyping
GAPDH-F	5’-TTCACCACCATGGAGAAGGC-3’	RT-PCR
GAPDH-R	5’-GGCATGGACTGTGGTCATGA-3’	RT-PCR
Fbxo47_1445F	5’-GCATAGCAAATGCTTTTGCCTGTG-3’	RT-qPCR
Fbxo47_1605R	5’-GAGATAGCGTTCATGGTCAGATAC-3’	RT-qPCR
Gapdh_F2	5’-ACCACAGTCCATGCCATCAC-3’	RT-qPCR
Gapdh_R2	5’-TCCACCACCCTGTTGCTGTA-3’	RT-qPCR
Gapdh_Ex6F	5’-GGTTGTCTCCTGCGACTTCA-3’	RT-qPCR
Gapdh_mRNAR	5’-GCCGTATTCATTGTCATACCAGG-3’	RT-qPCR
synthetic crRNA targeting sequence: down stream of Skp1 Exon6	5’-GCTGGCATTGACTCGGGGTA-3’	genome editing for Skp1-3FH KI
synthetic crRNA targeting sequence: down stream of Skp1 Exon6	5’-CGCCACCATACCCGGTGATT-3’	genome editing for Skp1-3FH KI
Fbxo47 KO ssODN	5’-GCTCAAAGTAAGCAAAGCAACAGAGAGCACTAGTCACTGATTATTTATTCACTTGGGATGCTGAGGAGGCAAATTGCCAGGTGTTTGAAGC-3’	genome editing for Fbxo47 KO
synthetic crRNA targeting sequence: Fbxo47 intron 2	5’-UACACCUAGUGAUAGCACUU-3’	genome editing for Fbxo47 KO
synthetic crRNA targeting sequence: 3’-neighboring region of the Fbxo47 Exon11	5’-AGAGCACUAGUCACUGAAUG-3’	genome editing for Fbxo47 KO
Fbxo47-3xFLAG-HA knock-in ssODN	5’-GAACTTCCATAAGGAGGTGCTGTATCTGACCATGAACGCTATCTCTTCCGGAGACTACAAAGACCATGACGGTGATTATAAAGATCATGACATCGATTACAAGGATGACGATGACAAGGGATACCCCTACGACGTGCCCGACTACGCCTAAGTCAGGAAGCTTGTGTCCCTCTGGACTGGCATTCAGGGGAGTGATGCC-3’	genome editing for Fbxo47 KI
synthetic crRNA targeting sequence: 3’-neighboring region of the Fbxo47 Exon11	5’-ACGCUAUCUCUUCCUAAGUC-3’	genome editing for Fbxo47 KI
